# Pto evolved from malectin-like RLKs phosphorylates AvrPtoB to promote Prf-mediated immunity in *Solanum pimpinellifolium*

**DOI:** 10.64898/2026.08.23.746126

**Authors:** Lu Liu, Xianyu Zhang, Zhen Gong, Jiancheng Shi, Qingjie Chen, Wei Wu, Jie Ye, Wei Wang, Jun Liu, Ning Xu

## Abstract

Bacterial speck, caused by *Pseudomonas syringae* pv. *tomato* (*Pst*), is a devastating disease of tomato that severely limits global tomato productivity. Understanding the molecular mechanisms underlying *Pst* and tomato is essential for developing disease resistant varieties. Here, we demonstrate that *Pto*, the first disease-resistance gene conferring recognition of a specific pathogen, phosphorylates *Pst* type III effector AvrPtoB at serine 335 site. This post-translational modification triggers the dissociation of the Prf immune complex, enhancing immune signaling and reducing bacterial pathogenicity. Furthermore, evolutionary analyses indicate that Pto-associated proteins originated from malectin-like receptor kinases (MLRs) through loss of the extracellular domain. Crucially, we identified two key amino acid substitutions, Arg158 and Glu258 in Pto, which replace the ancestral lysine residues in MLRs (SpHREK1-1, SpHERK1-2 and SpHERK1-3). These substitutions stabilize Pto by preventing degradation mediated by AvrPtoB’s E3 ubiquitin ligase activity. Our findings reveal a novel mechanism, by which Pto phosphorylates a bacterial effector to trigger enhanced immunity and elucidate the key evolutionary adaptations that have shaped Pto into a stable resistance protein.

**IN A NUTSHELL:** *Background:* The effector AvrPtoB secreted by *Pseudomonas syringae* pv. *tomato* (*Pst*) is recognized by the *Solanum pimpinellifolium* Pto/Prf resistance complex, leading to the dissociation of Pto/Prf resistance complex and activation of the effector-triggered immunity (ETI) response. In *Arabidopsis*, the Ser335 site of AvrPtoB is phosphorylated by the lectin receptor-like kinase LecRK-IX.2, leading to the alleviation of AvrPtoB-mediated suppression of pattern-triggered immunity (PTI). However, in tomato the roles of phosphorylation of AvrPtoB by Pto in the Prf-mediated ETI response remain unclear. In addition, the evolutionary origin of Pto in plants is still poorly understood.

*Question:* How does the phosphorylation of AvrPtoB by Pto activate Prf-mediated ETI response? What is the evolutionary origin of Pto in plants?

*Findings:* Pto phosphorylates AvrPtoB at Ser335 site. AvrPtoB^S335D^ (phosphomimetic type of AvrPtoB) induces programmed cell death (PCD) on RG-PtoR tomato leaves, and exhibits a stronger ability to dissociate the Prf complex compared with AvrPtoB. Moreover, this induction also depends on Pto family protein Pth2. In addition, phylogenetic analysis reveals that malectin-like receptor-like kinase (MLRs) lost their extracellular domain during evolution to give rise to Pto-associated proteins. The tomato MLRs family SpHERK1s show higher homology to Pto than other members and positively regulate resistance to *Pst*. Moreover, Pto Arg158 and Glu258 sites play critical roles in protecting it from AvrPtoB-mediated degradation.

*Next steps:* The intrinsic mechanism by which phosphorylation at the Ser335 site of AvrPtoB activates the Prf-mediated ETI response deserves in-depth exploration. Additionally, the effect of SpHERK1-mediated phosphorylation of AvrPtoB at Ser335 on the Prf-mediated ETI response deserves further exploration.
