## Supplemental Table 1 for "Pto evolved from malectin-like RLKs phosphorylates AvrPtoB to promote Prf-mediated immunity in *Solanum pimpinellifolium*"

### Sheet: Sheet1
Supplemental table 1: Sources of the proteomes for 141 involved species
Species	Proteome source
Acanthochlamys bracteata	https://ngdc.cncb.ac.cn/search/?dbId=&q=PRJCA004826
Acer catalpifolium	https://ngdc.cncb.ac.cn/search/?dbId=gwh&q=Acer%20catalpifolium
Acer pseudosieboldianum	https://ngdc.cncb.ac.cn/search/?dbId=gwh&q=Acer
Achnatherum splendens	https://ngdc.cncb.ac.cn/search/?dbId=gwh&q=Achnatherum%20splendens
Acorus tatarinowii	https://ftp.cngb.org/pub/CNSA/data4/CNP0001708/CNS0456199/CNA0036157/
Actinidia rufa	https://www.ncbi.nlm.nih.gov/genome/?term=Actinidia+rufa
Allium cepa	https://www.oniongenome.wur.nl/
Amborella trichopoda	https://www.ncbi.nlm.nih.gov/genome/?term=Amborella+trichopoda
Ananas comosus	https://www.ncbi.nlm.nih.gov/genome/?term=Ananas+comosus
Antirrhinum hispanicum	https://ngdc.cncb.ac.cn/search/?dbId=gwh&q=Antirrhinum
Apium graveolens	https://ngdc.cncb.ac.cn/search/?dbId=gwh&q=Apium%20graveolens
Arabidopsis thaliana	https://www.ncbi.nlm.nih.gov/genome/?term=Arabidopsis+thaliana
Arabis nemorensis	https://www.ncbi.nlm.nih.gov/genome/?term=Arabis+nemorensis
Arachis duranensis	https://www.ncbi.nlm.nih.gov/genome/?term=Arachis+duranensis
Aristolochia fimbriata	https://www.ncbi.nlm.nih.gov/genome/?term=Aristolochia+fimbriata
Artemisia argyi	https://ngdc.cncb.ac.cn/gwh/Assembly/30841/show
Asparagus officinalis	https://www.ncbi.nlm.nih.gov/genome/?term=Asparagus+officinalis
Atropa belladonna	https://ngdc.cncb.ac.cn/gwh/Assembly/29391/show
Avicennia marina	http://evolution.sysu.edu.cn/Sequences.html
Benincasa hispida	https://www.ncbi.nlm.nih.gov/genome/?term=Benincasa+hispida
Brachypodium distachyon	https://www.ncbi.nlm.nih.gov/genome/?term=Brachypodium+distachyon
Brassica napus	https://www.ncbi.nlm.nih.gov/genome/?term=Brassica+napus
Camelina sativa	https://www.ncbi.nlm.nih.gov/genome/14087
Camellia sinensis	https://www.ncbi.nlm.nih.gov/genome/?term=Camellia+sinensis
Cannabis sativa	https://www.ncbi.nlm.nih.gov/genome/?term=Cannabis+sativa
Capsella rubella	https://www.ncbi.nlm.nih.gov/genome/498
Capsicum annuum	https://www.ncbi.nlm.nih.gov/genome/?term=Capsicum+annuum
Capsicum baccatum	https://www.ncbi.nlm.nih.gov/Traces/wgs/?display=proteins&page=1
Capsicum chinense	https://www.ncbi.nlm.nih.gov/Traces/wgs/MCIT02?display=proteins&page=1
Carex littledalei	https://www.ncbi.nlm.nih.gov/genome/?term=Carex+littledalei
Carthamus tinctorius	https://ngdc.cncb.ac.cn/search/?dbId=gwh&q=Carthamus%20tinctorius
Castanea mollissima	https://ngdc.cncb.ac.cn/search/?dbId=gwh&q=Castanea
Casuarina equisetifolia	http://forestry.fafu.edu.cn/db/Casuarinaceae/download.php
Catharanthus roseus	https://figshare.com/articles/dataset/An_updated_version_of_the_Madagascar_periwinkle_genome/21641111?file=38429276
Chenopodium quinoa	https://www.ncbi.nlm.nih.gov/genome/?term=Chenopodium+quinoa
Chiococca alba	https://doi.org/10.5061/dryad.00000000r
Cicer arietinum	https://www.ncbi.nlm.nih.gov/genome/?term=Cicer+arietinum
Cichorium intybus	https://www.ncbi.nlm.nih.gov/genome/?term=Cichorium+intybus
Cissus rotundifolia	https://ngdc.cncb.ac.cn/search/?dbId=gwh&q=Cissus%20rotundifolia
Citrus clementina	https://www.ncbi.nlm.nih.gov/genome/?term=Citrus+clementina
Cleistogenes songorica	https://ngdc.cncb.ac.cn/search/?dbId=gwh&q=Cleistogenes%20songorica
Coffea arabica	https://www.ncbi.nlm.nih.gov/genome/?term=Coffea+arabica
Corchorus olitorius	https://ngdc.cncb.ac.cn/search/?dbId=gwh&q=Corchorus%20olitorius
Cucumis melo	https://www.ncbi.nlm.nih.gov/genome/?term=Cucumis+melo
Cuscuta campestris	http://ppgp.huck.psu.edu/cuscuta.html
Cymbidium ensifolium	https://ngdc.cncb.ac.cn/search/?dbId=gwh&q=Cymbidium
Datura stramonium	https://www.ncbi.nlm.nih.gov/genome/?term=Datura+stramonium
Daucus carota	https://www.ncbi.nlm.nih.gov/genome/?term=Daucus+carota
Erigeron canadensis	https://www.ncbi.nlm.nih.gov/genome/?term=conyza+canadensis%5Borgn%5D
Eriobotrya japonica	https://ngdc.cncb.ac.cn/search/?dbId=gwh&q=Eriobotrya%20japonica
Eucommia ulmoides	https://ngdc.cncb.ac.cn/search/?dbId=gwh&q=Eucommia%20ulmoides
Eutrema salsugineum	https://www.ncbi.nlm.nih.gov/genome/?term=Eutrema+salsugineum
Fagopyrum esculentum	https://ngdc.cncb.ac.cn/search/?dbId=gwh&q=Fagopyrum
Fragaria vesca	https://www.ncbi.nlm.nih.gov/genome/?term=Fragaria+vesca
Genlisea aurea	https://www.ncbi.nlm.nih.gov/genome/?term=Genlisea+aurea
Glycine max	https://www.ncbi.nlm.nih.gov/genome/?term=Glycine+max
Gossypium arboreum	https://www.ncbi.nlm.nih.gov/genome/?term=Gossypium+arboreum
Handroanthus impetiginosus	https://www.ncbi.nlm.nih.gov/Traces/wgs/NKXS01?display=contigs
Helianthus annuus	https://www.ncbi.nlm.nih.gov/genome/?term=Helianthus+annuus
Hevea brasiliensis	https://www.ncbi.nlm.nih.gov/genome/?term=Hevea+brasiliensis
Hibiscus syriacus	https://www.ncbi.nlm.nih.gov/genome/?term=Hibiscus+syriacus
Hyssopus officinalis	https://datadryad.org/stash/dataset/doi:10.5061/dryad.88tj450
Ilex polyneura	https://ngdc.cncb.ac.cn/search/?dbId=gwh&q=Ilex%20polyneura
Iochroma cyaneum	https://solgenomics.net/ftp/genomes/Iochroma_cyaneum/
Ipomoea aquatica	https://ngdc.cncb.ac.cn/search/?dbId=gwh&q=Ipomoea
Ipomoea nil	https://www.ncbi.nlm.nih.gov/genome/?term=Ipomoea+nil
Juglans mandshurica	https://ngdc.cncb.ac.cn/search/?dbId=gwh&q=Juglans
Juglans regia	https://www.ncbi.nlm.nih.gov/genome/17683
Kalanchoe fedtschenkoi	https://data.jgi.doe.gov/refine-download/phytozome?organism=Kfedtschenkoi&expanded=382
Lactuca sativa	https://www.ncbi.nlm.nih.gov/genome/?term=Lactuca+sativa
Linum usitatissimum	https://data.jgi.doe.gov/refine-download/phytozome?q=Linum&expanded=Phytozome-200
Lonicera japonica	https://ngdc.cncb.ac.cn/search/?dbId=gwh&q=Lonicera%20japonica
Macadamia integrifolia	https://www.ncbi.nlm.nih.gov/genome/?term=Macadamia+integrifolia
Mangifera indica	https://www.ncbi.nlm.nih.gov/genome/?term=Mangifera+indica
Melaleuca alternifolia	https://ngdc.cncb.ac.cn/search/?dbId=gwh&q=Melaleuca%20alternifolia
Melastoma dodecandrum	https://ngdc.cncb.ac.cn/search/?dbId=gwh&q=Melastoma
Momordica charantia	https://www.ncbi.nlm.nih.gov/genome/?term=Momordica+charantia
Morus notabilis	https://www.ncbi.nlm.nih.gov/genome/?term=Morus+notabilis
Musa acuminata	https://www.ncbi.nlm.nih.gov/genome/?term=Musa+acuminata
Nelumbo nucifera	https://ngdc.cncb.ac.cn/search/?dbId=gwh&q=Nelumbo
Nicotiana attenuata	https://solgenomics.net/ftp/genomes/Nicotiana_attenuata/
Nicotiana benthamiana	https://solgenomics.net/ftp/genomes/Nicotiana_benthamiana/annotation/Niben101/
Nicotiana sylvestris	https://solgenomics.net/ftp/genomes/Nicotiana_sylvestris/annotation/
Nicotiana tabacum	https://solgenomics.net/ftp/genomes/Nicotiana_tabacum/sierro_et_al_2014/annotation/
Nicotiana tomentosiformis	https://solgenomics.net/ftp/genomes/Nicotiana_tomentosiformis/annotation/
Nymphaea colorata	https://www.ncbi.nlm.nih.gov/genome/?term=Nymphaea+colorata
Olea europaea	https://www.ncbi.nlm.nih.gov/genome/?term=Olea+europaea
Oryza sativa	https://www.ncbi.nlm.nih.gov/genome/?term=Oryza+sativa
Paeonia ostii	https://ftp.cngb.org/pub/CNSA/data5/CNP0003098/CNS0560369/CNA0050666/
Panax ginseng	https://ngdc.cncb.ac.cn/search/?dbId=gwh&q=Panax%20ginseng
Panicum virgatum	https://www.ncbi.nlm.nih.gov/genome/?term=Panicum+virgatum
Papaver somniferum	https://www.ncbi.nlm.nih.gov/genome/?term=Papaver+somniferum
Perilla frutescens	https://figshare.com/articles/dataset/Gene_annotation_and_functional_annotation_of_the_protein_coding_genes/20780995?file=38016120
Petunia axillaris	https://solgenomics.net/ftp/genomes/Petunia_axillaris/annotation/
Petunia inflata	https://solgenomics.net/ftp/genomes/Petunia_inflata/annotation/
Phtheirospermum japonicum	https://www.ncbi.nlm.nih.gov/genome/95889?genome_assembly_id=1473187
Physalis pruinosa	https://github.com/pan-sol/pan-sol-data/tree/main/Physalis
Physalis pubescens	https://ngdc.cncb.ac.cn/search/?dbId=gwh&q=GWHANUX00000000&page=1
Pinellia pedatisecta	https://ftp.cngb.org/pub/CNSA/data5/CNP0003127/CNS0561818/CNA0050702/
Populus euphratica	https://www.ncbi.nlm.nih.gov/genome/?term=Populus+euphratica
Prosopis cineraria	https://www.ncbi.nlm.nih.gov/genome/?term=Prosopis+cineraria
Prunus armeniaca	https://www.ncbi.nlm.nih.gov/genome/?term=Prunus+armeniaca
Pueraria montana	https://ngdc.cncb.ac.cn/search/?dbId=gwh&q=Pueraria%20montana
Punica granatum	https://www.ncbi.nlm.nih.gov/genome/?term=Punica+granatum
Quercus acutissima	https://ngdc.cncb.ac.cn/search/?dbId=gwh&q=Quercus
Quercus robur	https://www.ncbi.nlm.nih.gov/genome/10990
Raddia distichophylla	https://ngdc.cncb.ac.cn/search/?dbId=gwh&q=Raddia%20distichophylla
Raphanus raphanistrum	https://ngdc.cncb.ac.cn/search/?dbId=gwh&q=Raphanus%20raphanistrum
Ricinus communis	https://www.ncbi.nlm.nih.gov/genome/?term=Ricinus+communis
Salix brachista	https://ngdc.cncb.ac.cn/search/?dbId=gwh&q=Salix%20brachista
Salvia miltiorrhiza	https://ngdc.cncb.ac.cn/search/?dbId=gwh&q=PRJCA003150
Scutellaria baicalensis	https://ngdc.cncb.ac.cn/search/?dbId=gwh&q=Scutellaria%20baicalensis
Senna tora	https://www.ncbi.nlm.nih.gov/genome/?term=Senna+tora
Sesamum indicum	https://www.ncbi.nlm.nih.gov/genome/?term=Sesamum+indicum
Shorea leprosula	https://www.ncbi.nlm.nih.gov/genome/?term=Shorea+leprosula
Simmondsia chinensis	https://ngdc.cncb.ac.cn/search/?dbId=gwh&q=Simmondsia%20chinensis
Smallanthus sonchifolius	https://www.ncbi.nlm.nih.gov/genome/?term=Smallanthus+sonchifolius
Solanum chacoense	https://datadryad.org/stash/dataset/doi:10.5061/dryad.kc835
Solanum chilense	https://solgenomics.net/ftp/genomes/Solanum_chilense/Stam_et_al_2019/
Solanum habrochaites	https://solgenomics.net/ftp/genomes/Solanum_habrochaites_LA1353/Primary_assembly_genome_and_annotation/
Solanum lycopersicoides	https://solgenomics.net/ftp/genomes/Solanum_lycopersicoides/SlydLA2951_v2.0/
Solanum lycopersicum	https://www.ncbi.nlm.nih.gov/genome/?term=Solanum_lycopersicum
Solanum melongena	https://solgenomics.net/ftp/genomes/Solanum_melongena/
Solanum pennellii	https://solgenomics.net/ftp/genomes/Solanum_pennellii/annotations/
Solanum pimpinellifolium	https://solgenomics.net/ftp/genomes/Solanum_pimpinellifolium/LA2093/Spimp_LA2093_genome_v1.5/
Solanum tuberosum	https://data.jgi.doe.gov/refine-download/phytozome?q=Solanum+tuberosum&expanded=Phytozome-686
Solanum verrucosum	https://www.ncbi.nlm.nih.gov/genome/69592
Stellera chamaejasme	https://github.com/hhy18/Annotation-files-of-Stellera-chamaejasme
Striga asiatica	https://www.ncbi.nlm.nih.gov/Traces/wgs/BKCP01?display=contigs
Taraxacum mongolicum	https://ngdc.cncb.ac.cn/search/?dbId=gwh&q=Taraxacum%20mongolicum
Thalictrum thalictroides	https://www.ncbi.nlm.nih.gov/genome/?term=Thalictrum+thalictroides
Thlaspi arvense	https://www.ncbi.nlm.nih.gov/genome/?term=Thlaspi+arvense
Thymus quinquecostatus	https://ngdc.cncb.ac.cn/search/?dbId=gwh&q=Thymus%20quinquecostatus
Trifolium pratense	https://www.ncbi.nlm.nih.gov/genome/?term=Trifolium+pratense
Triticum aestivum	https://www.ncbi.nlm.nih.gov/genome/?term=Triticum+aestivum
Vigna angularis	https://www.ncbi.nlm.nih.gov/genome/?term=Vigna+angularis
Vitis vinifera	https://www.ncbi.nlm.nih.gov/genome/?term=Vitis+vinifera
Voacanga thouarsii	https://figshare.com/articles/dataset/Genome_assembly_of_the_medicinal_plant_Voacanga_thouarsii/20223093/1
Zea mays	https://data.jgi.doe.gov/refine-download/phytozome?q=Zea+mays&cart=true
Zingiber officinale	https://www.ncbi.nlm.nih.gov/genome/?term=Zingiber+officinale
Zostera marina	https://www.ncbi.nlm.nih.gov/Traces/wgs/LFYR01?display=contigs
