## Supplemental Table 2 for "Pto evolved from malectin-like RLKs phosphorylates AvrPtoB to promote Prf-mediated immunity in *Solanum pimpinellifolium*"

### Sheet: Sheet1
Domain architectures of Pto-related proteins identified in this study
Protein	Domain
S._chacoense_g23535.t1	Kinase
S._tuberosum_Soltu.DM.05G009440.1	Kinase
S._lycopersicum_XP_025886879.1	Kinase
S._pennellii_Sopen05g008080.1	Kinase
S._chilense_SOLCI000367800_T001	Kinase
S._habrochaites_scaffold2.000435.1	Kinase
S._lycopersicoides_Solyd05g057790.1	Kinase
S._lycopersicoides_Solyd05g057890.1	Kinase
S._lycopersicum_NP_001307197.1	Kinase
S._pimpinellifolium_SPIMP05g0158270	Kinase
S._chilense_SOLCI004967800_T001	Kinase
S._habrochaites_scaffold2.000436.1	Kinase
S._pennellii_Sopen05g008050.1	Kinase
S._lycopersicoides_Contig1363g050010.1	Kinase
S._lycopersicoides_Contig1363g050020.1	Kinase
S._lycopersicoides_Solyd05g057780.1	Kinase
S._pimpinellifolium_SPIMP05g0158275	Kinase
S._habrochaites_scaffold2.000433.1	Kinase
S._chilense_SOLCI000606400_T001	Kinase
S._chacoense_g23532.t1	Kinase
S._pennellii_Sopen05g008090.1	Kinase
S._lycopersicum_XP_025886705.1	Kinase
S._pennellii_Sopen05g008100.1	Kinase
S._lycopersicoides_Solyd05g057830.1	Kinase
S._lycopersicoides_Solyd05g057850.1	Kinase
S._lycopersicoides_Solyd05g057870.1	Kinase
S._lycopersicoides_Solyd05g057880.1	Kinase
S._chacoense_g23534.t1	Kinase
S._chilense_SOLCI004967500_T001	Kinase
S._habrochaites_scaffold2.000439.1	Kinase
S._lycopersicoides_Solyd05g057730.1	Kinase
S._chacoense_g23540.t1	Kinase
S._tuberosum_Soltu.DM.05G009390.1	Kinase_Kinase
C._baccatum_PHT32542.1	Kinase
C._chinense_PHU01242.1	Kinase
S._lycopersicoides_Contig1363g050050.1	Kinase
S._pennellii_Sopen05g008030.2	Kinase
S._lycopersicoides_Solyd05g057720.1	Kinase
S._pennellii_Sopen05g008020.1	Kinase
S._lycopersicoides_Contig1363g050040.1	Kinase
S._chacoense_g23538.t1	Kinase
S._tuberosum_Soltu.DM.05G009420.1	Kinase
S._verrucosum_XP_049351313.1	Kinase
S._tuberosum_Soltu.DM.05G009380.1	Kinase
S._tuberosum_Soltu.DM.05G009410.1	Kinase
S._chacoense_g23537.t1	Kinase
S._habrochaites_scaffold2.000438.1	Kinase
S._verrucosum_XP_049351495.1	Kinase
S._tuberosum_Soltu.DM.05G009470.1	Kinase
S._chacoense_g23533.t1	Kinase
S._verrucosum_XP_049351353.1	Kinase
N._sylvestris_44935	Kinase
N._benthamiana_Niben101Scf01984g00019.1	Kinase_Kinase
S._chacoense_g23546.t1	Kinase
S._tuberosum_Soltu.DM.05G009490.1	Kinase
C._baccatum_PHT34283.1	Kinase
C._chinense_PHU07413.1	Kinase_RVT_2
N._benthamiana_Niben101Scf01984g00021.1	Kinase
S._melongena_Sme2.5_00564.1_g00011.1	Kinase_RVT_2_Retrotran_gag_2
S._verrucosum_XP_049351515.1	Kinase
S._chacoense_g23530.t1	Kinase
P._pruinosa_Phypru06g000050.1	Kinase
I._cyaneum_IC03g019890.1	Kinase
S._melongena_Sme2.5_03688.1_g00002.1	Kinase
S._tuberosum_Soltu.DM.05G009370.1	Kinase_Kinase
S._melongena_Sme2.5_29228.1_g00001.1	Kinase
P._pubescens_GWHPANUX004047	Kinase
P._pubescens_GWHPANUX019894	Kinase
D._stramonium_MCD7452930.1	Kinase
N._attenuata_NIATv7_g08130.t1	Kinase
I._cyaneum_scaffold02172s005010.1	Kinase
N._tabacum_52760	Kinase
D._stramonium_MCD7452929.1	Kinase
N._benthamiana_Niben101Scf12671g00003.1	Kinase
S._habrochaites_scaffold2.000434.1	Kinase
S._chacoense_g21532.t1	Incomplete
S._chacoense_g23531.t1	Kinase
S._lycopersicum_XP_019069451.1	Kinase
N._benthamiana_Niben101Scf01984g00020.1	Kinase_Kinase
S._tuberosum_Soltu.DM.05G009460.1	Kinase
S._verrucosum_XP_049349635.1	Kinase
P._pruinosa_Phypru05g003270.1	Kinase
N._benthamiana_Niben101Scf00650g02005.1	Kinase
S._tuberosum_Soltu.DM.05G009310.1	Kinase
S._verrucosum_XP_049349677.1	Kinase
S._melongena_Sme2.5_00209.1_g00011.1	Kinase
S._melongena_Sme2.5_21015.1_g00001.1	Kinase
N._tabacum_87207	Kinase
S._tuberosum_Soltu.DM.05G009360.1	Kinase
N._sylvestris_5226	Kinase
N._tomentosiformis_12084	Kinase
N._sylvestris_80135	Kinase
S._lycopersicum_XP_004251295.1	MLR
S._pimpinellifolium_SPIMP11g0337840	MLR
S._lycopersicoides_Solyd11g071390.1	MLR
S._chilense_SOLCI004544400_T001	MLR
S._pennellii_Sopen11g030570.1	MLR
S._chacoense_g30160.t1	MLR
P._inflata_Peinf101Scf00381g16008.1	Kinase
S._verrucosum_XP_049367010.1	MLR
S._tuberosum_Soltu.DM.11G026340.1	MLR
S._habrochaites_scaffold79.000046.1	MLR
C._annuum_XP_047255692.1	MLR_SKG6
C._chinense_PHU03327.1	MLR_SKG6
C._baccatum_PHT34455.1	MLR_SKG6
P._pruinosa_Phypru11g006110.1	MLR
P._pubescens_GWHPANUX021639	MLR
A._belladonn_GWHPBOWM045993	MLR
A._belladonn_GWHPBOWM035020	MLR
N._benthamiana_Niben101Scf02449g02004.1	MLR
N._tabacum_150547	MLR
N._tabacum_64968	MLR
N._tomentosiformis_2323	MLR
N._benthamiana_Niben101Scf02441g04008.1	MLR
N._sylvestris_7695	MLR
N._attenuata_NIATv7_g39284.t1	MLR
N._benthamiana_Niben101Scf01956g03007.1	Kinase_Kinase
D._stramonium_MCD7455677.1	MLR
I._cyaneum_IC11g032300.1	MLR
S._melongena_Sme2.5_03517.1_g00002.1	MLR
P._axillaris_Peaxi162Scf00411g00081.1	MLR
P._inflata_Peinf101Scf03350g00001.1	MLR
P._inflata_Peinf101Scf01985g03006.1	Kinase
S._lycopersicum_XP_004240344.1	MLR
S._verrucosum_XP_049375656.1	MLR
C._annuum_XP_016575894.1	MLR
S._chilense_SOLCI001558900_T001	MLR
S._pennellii_Sopen06g001210.1	MLR
S._lycopersicoides_Solyd06g054070.1	MLR
S._habrochaites_scaffold47.000439.1	MLR
S._pimpinellifolium_SPIMP06g0177450	MLR
S._chacoense_g8296.t1	MLR
S._tuberosum_Soltu.DM.06G004610.1	MLR
S._melongena_Sme2.5_01337.1_g00006.1	MLR
C._baccatum_PHT44695.1_THESEUS_1	MLR
C._chinense_PHU13727.1_THESEUS_1	MLR
P._pruinosa_mRNA_Phypru06g025210.1	MLR
P._pubescens_GWHPANUX002218	MLR
I._cyaneum_IC06g036340.1	MLR
D._stramonium_MCD7471927.1	MLR
A._belladonn_GWHPBOWM052960	MLR
A._belladonn_GWHPBOWM039609	MLR
N._attenuata_NIATv7_g36005.t1	MLR
N._benthamiana_Niben101Scf03939g00003.1	MLR_SKG6
N._sylvestris_mRNA_67544	MLR
N._tabacum_mRNA_43405	MLR
N._tabacum_mRNA_103685	MLR
N._tomentosiformis_mRNA_74189	MLR
C._campestris_Contig444795_27988.1	Kinase
C._campestris_Contig104742_18569.1	Kinase
I._nil_XP_019177603.1	MLR
I._aquatica_GWHPABKX002329	MLR
I._nil_XP_019167595.1	MLR
I._aquatica_GWHPABKX008917	MLR
A._argyi_GWHPBRAE032528	MLR
A._argyi_GWHPBRAE001809	MLR
A._argyi_GWHPBRAE001853	MLR
E._canadensis_XP_043609627.1	MLR
S._sonchifolius_KAI3830214.1	MLR
S._sonchifolius_KAI3682346.1	MLR
H._annuus_XP_021982809.1	MLR
C._intybus_KAI3788309.1	MLR
L._sativa_XP_023755645.1	MLR
T._mongolicum_GWHPBCHG010709	Kinase
C._tinctorius_GWHPBJIR016986	MLR
C._equisetifolia_CCG002079	MLR
C._melo_XP_008463844.1	MLR
B._hispida_XP_038901201.1	MLR
M._charantia_XP_022146178.1	MLR
K._fedtschenkoi_Kaladp0058s0652.1.p	MLR
H._annuus_XP_035837741.1	MLR
C._mollissima_GWHPANWH022416	MLR
Q._robur_XP_050291504.1	MLR
Q._acutissima_GWHPBGBO028061	MLR
C._equisetifolia_CCG020686	MLR
C._equisetifolia_CCG010670	Kinase
C._equisetifolia_CCG010669	MLR
C._equisetifolia_CCG010668	MLR
C._equisetifolia_CCG002095	MLR
C._equisetifolia_CCG002087	MLR
C._equisetifolia_CCG002093	Kinase
C._equisetifolia_CCG010666	MLR
C._equisetifolia_CCG002091	MLR
J._mandshurica_GWHPBEUN011589	MLR
J._regia_XP_018824577.2	MLR
J._mandshurica_GWHPBEUN018520	MLR
J._regia_XP_018805255.1	MLR
L._japonica_GWHPAAZE009189	MLR
L._japonica_GWHPAAZE009193	MLR
P._ostii_Pos.gene73308.mRNA-1	MLR
C._sativa_XP_030503596.1	MLR
M._notabilis_XP_024019130.1	MLR
P._euphratica_XP_011041960.1	MLR
P._euphratica_XP_011005024.1	MLR
T._arvense_CAH2042749.1	MLR
V._vinifera_XP_010651080.1	MLR_TM
C._rotundifolia_GWHPBOWK029996	MLR
P._frutescens_Pfg00012_04630.1	MLR
P._frutescens_Pfg00011_41830.1	MLR
S._baicalensis_GWHPBJEC011636	MLR
S._miltiorrhiza_GWHPAOSJ009905	MLR
H._officinalisg_7442.t1	MLR
T._quinquecostatus_GWHPBJVA005395	MLR
A._hispanicum_GWHPBFSA009203	MLR
P._japonicum_GFP99561.1	MLR
H._impetiginosus_PIM97042.1	Kinase
S._asiatica_GER25654.1	MLR
A._marina_AM_05553	MLR
G._aurea_EPS64671.1	MLR
S._miltiorrhiza_GWHPAOSJ010492	MLR
H._officinalisg_14619.t1	MLR
A._fimbriata_KAG9453810.1	MLR
T._quinquecostatus_GWHPBJVA008666	MLR
P._frutescens_Pfg00011_32820.1	MLR
S._baicalensis_GWHPBJEC028056	MLR
S._indicum_XP_011089398.1	MLR_TM
A._marina_AM_31512	MLD_SKG6
C._quinoa_XP_021740937.1	MLR_TM
C._quinoa_XP_021724079.1	MLR_TM
F._esculentum_GWHPBJBK015441	MLR
S._chinensis_GWHPAASQ005735	MLR
F._esculentum_GWHPBJBK020597	MLR
S._chinensis_GWHPAASQ007718	MLR
P._japonicum_GFP94875.1	MLR
S._asiatica_GER34426.1	MLR
A._graveolens_GWHPBGBL019388	MLR_TM
A._graveolens_GWHPBGBL031294	MLR_TM
D._carota_XP_017247458.1	MLR
A._graveolens_GWHPBGBL002600	MLR
D._carota_XP_017253432.1	MLR
P._ginseng_GWHPBEIL010432.1	MLR
P._ginseng_GWHPBEIL027519.1	MLD
P._granatum_XP_031389444.1	MLR
A._rufa_GFZ20561.1	MLR
A._rufa_GFZ17964.1	MLR
C._sinensis_XP_028087862.1	MLR
O._europaea_XP_022893124.1	MLR
O._europaea_XP_022890786.1	MLR_SKG6
C._sinensis_XP_028056040.1	MLR
C._arietinum_XP_027191272.1	MLR
T._pratense_XP_045832961.1	MLR
P._cineraria_XP_054812426.1	MLR_TM
C._intybus_KAI3788311.1	Kinase_Kinase
G._max_XP_014621786.1	MLR
F._vesca_XP_004294627.1	MLR
T._pratense_XP_045801634.1	MLR
T._pratense_XP_045806512.1	MLR
C._arietinum_XP_004487043.1	MLR
G._max_XP_025980353.1	MLR
G._max_NP_001235040.1	MLR
P._montana_GWHPBEIM006659	MLR
V._angularis_XP_017432918.1	MLR
S._tora_KAF7805525.1	MLR_MD
A._duranensis_XP_020984813.1	MLR
A._duranensis_XP_015952326.2	MLR
P._montana_GWHPBEIM017852	MLR
G._max_XP_025981360.1	MLR
V._angularis_XP_017424767.1	MLR
C._sativa_XP_010426068.1	MLR
C._sativa_XP_010503244.1	MLR
C._sativa_XP_010514958.1	MLR
C._rubella_XP_023638595.1	MLR
B._napus_XP_022574723.1	MLR
B._napus_XP_022554691.1	MLR
R._raphanistrum_GWHPANWN006424	MLR
A._nemorensis_VVB13194.1	MLR
T._arvense_CAH2065226.1	MLD
A._thaliana_NP_190214.1	MLR
E._salsugineum_XP_006418923.1	MLR
B._napus_XP_013642554.2	MLR
B._napus_XP_013704102.1	MLR
C._sativa_XP_010443741.1	MLR
C._sativa_XP_019095496.1	MLR
C._sativa_XP_010455405.1	MLR
C._rubella_XP_006280010.1	MLR
A._nemorensis_VVB16619.1	MLR
A._thaliana_NP_200778.1	MLR
B._napus_XP_048598965.1	MLR
B._napus_XP_013661764.1	MLR
R._raphanistrum_GWHPANWN047654	MLR
T._arvense_CAH2069400.1	MLR
E._salsugineum_XP_006400927.1	MLR
G._arboreum_XP_017620451.1	MLR
H._syriacus_XP_039012885.1	MLR
H._syriacus_XP_039037583.1	MLR
H._syriacus_XP_039026413.1	MLR
G._arboreum_XP_017642895.1	MLR
H._syriacus_XP_039014933.1	MLR
H._syriacus_XP_038992743.1	MLR
G._arboreum_XP_052886610.1	MLR
M._dodecandrum_GWHPBCLA009339	MLR
M._dodecandrum_GWHPBCLA024088	MLR
M._dodecandrum_GWHPBCLA018180	MLR
M._dodecandrum_GWHPBCLA006374	MLR
M._alternifolia_GWHPBJUL001776	MLR
P._granatum_XP_031400603.1	MLR
C._clementina_XP_006424720.1	MLR
A._catalpifolium_GWHPASIS006840	MLR
A._pseudosieboldianum_GWHPBECT003033	MLR
S._chamaejasme_SchT012137.1	MLR
E._japonica_GWHPBOTF012466	MLR
E._japonica_GWHPBOTF025406	MLR
P._armeniaca_CAB4282573.1	MLR_PHP
R._communis_XP_002534744.2	MLR
L._usitatissimum_Lus10028140	MLR
L._usitatissimum_Lus10042844	MLR
C._olitorius_GWHPBQTL020243	MLR
M._indica_XP_044506550.1	MLR
M._indica_XP_044482438.1	MLR_JMTM
M._notabilis_XP_024019718.1	MLR
M._notabilis_XP_024032324.1	Kinase
M._notabilis_XP_024019699.1	MLR
H._brasiliensis_XP_021641910.1	Kinase
S._leprosula_GKV08207.1	MLR
E._ulmoides_GWHPBISF016629	MLR
I._polyneura_GWHPBDNW022983	MLR
C._arabica_XP_027088027.1	MLR
C._alba_g21981.t1	MLR
C._alba_g113.t1	MLR
C._roseus_Cro001G.4509.1.p1	MLR
L._japonica_GWHPAAZE000839	MLR
S._brachista_GWHPAAZH016518	MLR
S._brachista_GWHPAAZH005887	Kinase
P._euphratica_XP_011027082.1	MLR
L._usitatissimum_Lus10003312	MLR
L._usitatissimum_Lus10030308	MLR
R._communis_XP_002525090.2	MLR
M._indica_XP_044512349.1	MLR
M._indica_XP_044507887.1	MLR
A._catalpifolium_GWHPASIS028157	MLR
C._clementina_XP_006436142.1	MLR
S._chamaejasme_SchT024576.1	MLR
C._melo_XP_008461608.2	MLR
B._hispida_XP_038892197.1	MLR
M._charantia_XP_022139111.1	MLR
P._cineraria_XP_054820072.1	MLR
S._tora_KAF7822323.1	MLR
S._leprosula_GKV28543.1	MLR
Q._acutissima_GWHPBGBO021626	MLR
Q._robur_XP_050250314.1	MLR
C._mollissima_GWHPANWH019551	MLR
J._mandshurica_GWHPBEUN000358	MLR
J._regia_XP_018828031.1	MLR
M._alternifolia_GWHPBJUL005889	MLR
M._alternifolia_GWHPBJUL005888	MLR
M._dodecandrum_GWHPBCLA024215	MLR
P._granatum_XP_031373518.1	MLR
C._sativa_XP_010517278.1	MLR
C._sativa_XP_019099774.1	MLR
C._sativa_XP_010517277.1	Kinase
C._sativa_XP_010509028.1	MLR
C._rubella_XP_006296215.1	MLR
A._thaliana_NP_181468.1	MLR
B._napus_XP_013734598.2	MLR
R._raphanistrum_GWHPANWN013553	MLR
E._salsugineum_XP_006411162.1	MLR
A._nemorensis_VVB02697.1	Kinase_MD_MLD
G._arboreum_XP_017616683.1	MLR_TM
H._syriacus_XP_039021596.1	MLR
G._arboreum_XP_017616033.1	MLR
C._olitorius_GWHPBQTL021434	MLR
C._sativa_XP_030489715.1	MLR
M._notabilis_XP_010101510.1	MLR
E._japonica_GWHPBOTF028586	MLR
F._vesca_XP_004307450.1	MLR
C._quinoa_XP_021716843.1	MLR_TM
C._quinoa_XP_021716849.1	MLR_TM
C._quinoa_XP_021739654.1	MLR_TM
S._chinensis_GWHPAASQ033163	MLR
S._chinensis_GWHPAASQ033301	MLR
F._esculentum_GWHPBJBK023954	MLR
A._marina_AM_26557	MLR_Kinase
K._fedtschenkoi_Kaladp0060s0331.1.p	MLR
K._fedtschenkoi_Kaladp0099s0075.1.p	MLR
S._chilense_SOLCI000212800_T001	MLR
S._pennellii_Sopen05g033330.1	MLR
S._lycopersicum_XP_004239762.1	MLR
S._pimpinellifolium_SPIMP05g0175580	MLR
S._habrochaites_scaffold57.000392.1	MLR
S._chacoense_g8084.t1	MLR
S._verrucosum_XP_049355139.1	MLR
S._tuberosum_Soltu.DM.05G025420.1	MLR
S._lycopersicoides_Solyd05g072260.1	MLR
S._melongena_Sme2.5_00396.1_g00023.1	MLR
A._belladonn_GWHPBOWM020742	MLR
A._belladonn_GWHPBOWM051782	Kinase
C._baccatum_PHT48864.1	MLR
C._chinense_PHU18572.1	MLR
C._annuum_XP_016573731.1	MLR
P._pruinosa_Phypru05g018460.1	MLR
P._pubescens_GWHPANUX018246	MLR
I._cyaneum_IC05g034620.1	MLR
D._stramonium_MCD9639126.1	MLR
N._benthamiana_Niben101Scf10015g10004.1	MLR
N._benthamiana_Niben101Scf02639g04006.1	MLR
N._attenuata_NIATv7_g12997.t1	MLR
P._axillaris_Peaxi162Scf00015g00261.1	MLR
P._inflata_Peinf101Scf00056g13004.1	MLR
C._roseus_Cro001G.2272.1.p1	MLR
V._thouarsii_Vth001G0010169.p1	MLR_JMTM
C._arabica_XP_027111103.1	MLR
C._alba_g33251.t1	MLR
I._nil_XP_019191962.1	MLR
I._aquatica_GWHPABKX020411	MLR
C._campestris_Contig68185_12630.1	MLR
E._ulmoides_GWHPBISF020131	MLR
A._argyi_GWHPBRAE056200	MLR
A._argyi_GWHPBRAE025687	MLR_TM
E._canadensis_XP_043614356.1	MLR_TM
H._annuus_XP_021981833.1	MLR
S._sonchifolius_KAI3705573.1	MLR
L._sativa_XP_023747122.1	MLR
T._mongolicum_GWHPBCHG034736	MLR
C._intybus_KAI3751403.1	MLR
C._tinctorius_GWHPBJIR011445	MLR
A._graveolens_GWHPBGBL024040	Kinase
D._carota_XP_017235588.1	MLR_TM
P._ginseng_GWHPBEIL046941.1	MLR
P._ginseng_GWHPBEIL005062.1	MLR
I._polyneura_GWHPBDNW014424	MLR
O._europaea_XP_022892542.1	MLR
P._ostii_Pos.gene56528.mRNA-1	Kinase
C._sinensis_XP_028126643.1	MLR
V._vinifera_XP_002275845.3	MLR
M._integrifolia_XP_042494926.1	MLR
M._integrifolia_XP_042493627.1	MLR
M._integrifolia_XP_042512842.1	MLR
N._nucifera_GWHPBQCP010526	MLR
N._nucifera_GWHPBQCP008898	MLR
P._somniferum_XP_026445229.1	MLR
P._somniferum_XP_026425562.1	MLR
P._somniferum_XP_026413742.1	MLR
P._somniferum_XP_026425086.1	MLR
T._thalictroides_KAF5197292.1_herk	MLR
A._tatarinowii_ATA10.598.t1	MLR_TM
T._aestivum_XP_044436528.1	MLR
T._aestivum_XP_044423092.1	MLR
T._aestivum_XP_044442944.1	MLR
B._distachyon_XP_003567524.2	MLR
B._distachyon_XP_003561504.2	MLR
A._splendens_GWHPBHQB025551	MLR
A._splendens_GWHPBHQB030859	MLR
O._sativa_XP_015644173.1	MLR
P._virgatum_XP_039836374.1	MLR
P._virgatum_XP_039798999.1	MLR
C._songorica_GWHPANUQ048848	MLR
Z._mays_Zm00001d046838_P002	MLR
A._comosus_XP_020086460.1	MLR
C._littledalei_KAF3334035.1	MLR
Z._officinale_XP_042416426.1	MLR
Z._officinale_XP_042411718.1	MLR
Z._officinale_XP_042443803.1	MLR
Z._officinale_XP_042441494.1	MLR
Z._officinale_XP_042428818.1	MLR
Z._officinale_XP_042464708.1	MLR
M._acuminata_XP_009416258.1	MLR
M._acuminata_XP_018682035.1	MLR
M._acuminata_XP_018676133.1	MLR
Z._officinale_XP_042431912.1	MLR
Z._officinale_XP_042467099.1	MLR
P._pedatisecta_PIPE02708.t1	MLR
Z._marina_KMZ63624.1	MLR
Z._officinale_XP_042431210.1	MLR
Z._officinale_XP_042420500.1	MLR
Z._officinale_XP_042380762.1	MLR
Z._officinale_XP_042447215.1	MLR
A._cepa_g536037.t1	MLR
A._officinalis_XP_020273884.1	MLR
A._bracteata_GWHPBAYO016529.1	MLR
A._bracteata_GWHPBAYO000307.1	MLR
C._ensifolium_GWHPBCII002248	MLR_TM
P._virgatum_XP_039836717.1	MLR
P._virgatum_XP_039803316.1	MLR
Z._mays_Zm00001d037544_P001	MLR
C._songorica_GWHPANUQ023491	MLR
C._songorica_GWHPANUQ049140	MLR
R._distichophylla_GWHPAAKD016703	MLR
O._sativa_XP_015640526.1	MLR
A._splendens_GWHPBHQB028456	MLR
A._splendens_GWHPBHQB003956	Incomplete
A._splendens_GWHPBHQB003955	MLR
T._aestivum_XP_044448627.1	MLR
T._aestivum_XP_044318429.1	MLR
T._aestivum_XP_044391214.1	MLR
B._distachyon_XP_003566514.1	MLR
P._virgatum_XP_039813369.1	MLR
P._virgatum_XP_039846430.1	MLR
C._songorica_GWHPANUQ035756	MLR
C._songorica_GWHPANUQ008893	MLR
O._sativa_XP_015618521.1	MLR
T._aestivum_XP_044347812.1	MLR
T._aestivum_XP_044339259.1	MLR
T._aestivum_XP_044355882.1	MLR
Z._mays_Zm00001d005043_P001	Kinase
Z._mays_Zm00001d005044_P001	Kinase
P._virgatum_XP_039839437.1	Kinase
T._aestivum_XP_044370278.1	MLR
T._aestivum_XP_044363075.1	MLR
T._aestivum_XP_044375630.1	MLR
B._distachyon_XP_003558201.1	MLR
A._splendens_GWHPBHQB022658	MLR_TM
A._splendens_GWHPBHQB017092	MLR
P._virgatum_XP_039786646.1	MLR
P._virgatum_XP_039830197.1	MLR
Z._mays_Zm00001d028686_P001	MLR
C._songorica_GWHPANUQ015937	MLR
C._songorica_GWHPANUQ042731	MLR
O._sativa_XP_015630459.1	MLR
A._officinalis_XP_020247813.1	MLR
N._colorata_XP_031489307.1	MLR
N._colorata_XP_031485175.1	MLR
N._colorata_XP_031487657.1	MLR
A._trichopoda_XP_006843268.2	MLR
