## Supplemental Table 3 for "Pto evolved from malectin-like RLKs phosphorylates AvrPtoB to promote Prf-mediated immunity in *Solanum pimpinellifolium*"

### Sheet: Sheet1
Supplemental Table 1. Primers used in this study.
Gene ID	Primer (5’→3’)
Primers used for protein expression
GST-Pto-F	ATCTGGTTCCGCGTGGATCCATGGGAAGCAAGTATTCTAAGG
GST-Pto-R	TCACGATGCGGCCGCTCGAGTTAAATAACAGACTCTTGGAGACG
GST-SlPto-F	ATCTGGTTCCGCGTGGATCCATGGGAAGCAAGTATTCCAAG
GST-SlPto-R	TCACGATGCGGCCGCTCGAGTTAAATAACAGACTCTTGGAGACGA
GST-Fen-F	ATCTGGTTCCGCGTGGATCCATGGGAAGCAAGTATTCCA
GST-Fen-R	TCACGATGCGGCCGCTCGAGTCATTCAGGATCATCTTGAAT
HIS-Fen-F	CTGGTGCCGCGCGGCAGCCATATGATGGGAAGCAAGTATTCCA
HIS-Fen-R	GAGCTCGAATTCGGATCCTCATTCAGGATCATCTTGAAT
GST-Pth2-F	ATCTGGTTCCGCGTGGATCCATGGGAACCAACTATTCCAAGC
GST-Pth2-R	TCACGATGCGGCCGCTCGAGTCATTCAGGATTATCTTGAATGATA
GST-SpHERK1-1KD-F	ATCTGGTTCCGCGTGGATCCATGATTGGAATAGGTGGCTTTGG
GST-SpHERK1-1KD-R	TCACGATGCGGCCGCTCGAGTTATCTACCCTCAGACTTGACC
GST-SpHERK1-2KD-F	ATCTGGTTCCGCGTGGATCCATGATAGGCTTTGGTGGTTTTGG
GST-SpHERK1-2KD-R	TCACGATGCGGCCGCTCGAGCTAACATATATCACATGAGTC
MBP-SpHERK1-2CD-F	GGATTTCAGAATTCGGATCCATGTGCAGAAGTAGAATACGGACAGC
MBP-SpHERK1-2CD-R	AAGCTTGCCTGCAGGTCGACCTAACATATATCACATGAGTC
GST-SpHERK1-3KD-F	ATCTGGTTCCGCGTGGATCCATGATTGGGATAGGTGGCTTTGG
GST-SpHERK1-3KD-R	TCACGATGCGGCCGCTCGAGTTATCTTCCTTCAGACTTGACC
GST-SlycPto-F	ATCTGGTTCCGCGTGGATCCATGGGAAGCAAGTATTCCAA
GST-SlycPto-R	TCACGATGCGGCCGCTCGAGTTAAATAACAGACTCTTGGAGACG
GST-ShabPto-F	ATCTGGTTCCGCGTGGATCCATGGGAAGCAAGTATTCCAAG
GST-ShabPto-R	TCACGATGCGGCCGCTCGAGTTAAATAACAGACTCTTGGAGACA
GST-SpenPto-F	ATCTGGTTCCGCGTGGATCCATGGGAAGCAAGTATTCCAAG
GST-SpenPto-R	TCACGATGCGGCCGCTCGAGTTAAATAACAGACTCTTGGAGACG
GST-SchiPto-F	ATCTGGTTCCGCGTGGATCCATGGGAAGCAAGTATTCAAAGGC
GST-SchiPto-R	TCACGATGCGGCCGCTCGAGTTAAATAACAGACTCTTGGAGACG
GST-SperPto-F	ATCTGGTTCCGCGTGGATCCATGGGAAGCAAGTATTCCAAG
GST-SperPto-R	TCACGATGCGGCCGCTCGAGTTAAATAACAGACTCTTGGAGACG
GST-ScorPto-F	ATCTGGTTCCGCGTGGATCCATGGGAAGCAAGTATTCCAAG
GST-ScorPto-R	TCACGATGCGGCCGCTCGAGTTAAATAACAGACTCTTGGAGACG
HIS-SneoPto-F	CTGGTGCCGCGCGGCAGCCATATGATGGGAAGCAAGTATTCCAAGG
HIS-SneoPto-R	GAGCTCGAATTCGGATCCTTAAATAACAGACTCTTGGAGACGG
GST-SchmPto-F	ATCTGGTTCCGCGTGGATCCATGGGAAGCAAGTATTC
GST-SchmPto-R	TCACGATGCGGCCGCTCGAGTTAAATAACAGACTCTTGGAGACG
GST-SgalPto-F	ATCTGGTTCCGCGTGGATCCATGGGAAGCAAGTATTCCAAG
GST-SgalPto-R	TCACGATGCGGCCGCTCGAGTTAAATAACAGACTCTTGGAGACG
MBP-AvrPtoB-F	GGATTTCAGAATTCGGATCCATGGCGGGTATCAATAGAGC
MBP-AvrPtoB-R	AAGCTTGCCTGCAGGTCGACTCAGGGGACTATTCTAAAAGCAT
HIS-AvrPtoB-F	CTGGTGCCGCGCGGCAGCCATATGATGGCGGGTATCAATAGAGC
HIS-AvrPtoB-R	GAGCTCGAATTCGGATCCTCAGGGGACTATTCTAAAAGCAT
Primers used for point mutation
AvrPtoBS335A-F	GAAgcgCTTGTGCAACATCCCCTGCTGAATTT
AvrPtoBS335A-R	TGTTGCACAAGcgcTTCCCCCAAGTCGATACTTGG
AvrPtoBS335D-F	GGAAgaCCTTGTGCAACATCCCCTGCTGAATTT
AvrPtoBS335D-R	TGTTGCACAAGGtcTTCCCCCAAGTCGATACTTGG
AvrPtoBT450D-F	CTGCGCgacATTTCGAAGGCCGATGCTGAATC
AvrPtoBT450D-R	TTCGAAATgtcGCGCAGCTGACTGAATTGTGA
AvrPtoBF479A-F	TCTTgccGGCGGAGAATTGTCGCTGAGTAATC
AvrPtoBF479A-R	ATTCTCCGCCggcAAGACAGTGCGTCACGTCATCC
PtoR158K-F	CCTTCATACTAaAGCAATTATACATCGTGATGTCAAGTC
PtoR158K-R	TTGCTtTAGTATGAAGGTAGTGTAGACCTCTGGC
PtoE258K-F	GGCAGTGaAGTCGCATAATAATGGACAGTTGG
PtoE258K-R	TATGCGACTtCACTGCCCATTCAGCTAAATTAAC
Primers used for transient expression
AvrPtoB-T7-F	CGGGGGACTCTAGAGGATCCATGGCGGGTATCAATAGAGC
AvrPtoB-T7-R	GTCATTGAAGCCTCCTCGAGGGGGACTATTCTAAAAGCATACT
AvrPtoB-FLAG-F	TCTGATCAAGAGACAGGATCCATGGCGGGTATCAATAGAGC
AvrPtoB-FLAG-R	GTAGTCAGCGGCCGCTCTAGAGGGGACTATTCTAAAAGCATACTTG
SCNL-HA-F	TCTGATCAAGAGACAGGATCCATGAAGAGGTTTCATGAATATATTC
SCNL-HA-R	TGGGTAAGCGGCCGCTCTAGAAGAGTCAAGGGGCTGTTC
Nterm-HA-F	TCTGATCAAGAGACAGGATCCATGGCCAAGGAGTGTCGC
Nterm-HA-R	TGGGTAAGCGGCCGCTCTAGACAATATCTCATCCATCTTGGGAA
Nterm-FLAG-F	TCTGATCAAGAGACAGGATCCATGGCCAAGGAGTGTCGC
Nterm-FLAG-R	GTAGTCAGCGGCCGCTCTAGACAATATCTCATCCATCTTGGGAA
Pto-T7-F	CGGGGGACTCTAGAGGATCCATGGGAAGCAAGTATTCTAAGG
Pto-T7-R	GTCATTGAAGCCTCCTCGAGAATAACAGACTCTTGGAGACG
Pto-HA-F	TCTGATCAAGAGACAGGATCCATGGGAAGCAAGTATTCTAAGG
Pto-HA-R	TGGGTAAGCGGCCGCTCTAGAAATAACAGACTCTTGGAGACG
Pth2-T7-F	CGGGGGACTCTAGAGGATCCATGGGAACCAACTATTCCAAGC
Pth2-T7-R	GTCATTGAAGCCTCCTCGAGTTCAGGATTATCTTGAATGATAGGC
SpHERK1-1-HA-F	TCTGATCAAGAGACAGGATCCATGATGATGGAAGGTTTTGGATTG
SpHERK1-1-HA-R	TGGGTAAGCGGCCGCTCTAGATCTACCCTCAGACTTGACC
SpHERK1-1-GFP-F	TCTGATCAAGAGACAGGATCCATGATGATGGAAGGTTTTGGATT
SpHERK1-1-GFP-R	TCTTCTCCTTTACTCATCTCGAGTCTACCCTCAGACTTGACC
SpHERK1-2-T7-F	CGGGGGACTCTAGAGGATCCATGGATTTTGCAGTACTTCAT
SpHERK1-2-T7-R	GTCATTGAAGCCTCCTCGAGACATATATCACATGAGTCTTTG
SpHERK1-2-GFP-F	CGGGGGACTCTAGAGGATCCATGGATTTTGCAGTACTTCAT
SpHERK1-2-GFP-R	TCTTCTCCTTTACTCATCTCGAGACATATATCACATGAGTCTTTG
SpHERK1-3-HA-F	TCTGATCAAGAGACAGGATCCATGTTGTCATTAAATAGTTT
SpHERK1-3-HA-R	TGGGTAAGCGGCCGCTCTAGATCTTCCTTCAGACTTGACCAAT
SpHERK1-3-GFP-F	TCTGATCAAGAGACAGGATCCATGTTGTCATTAAATAGTTTATTTT
SpHERK1-3-GFP-R	TCTTCTCCTTTACTCATCTCGAGTCTTCCTTCAGACTTGACCAAT
Fen-T7-F	CGGGGGACTCTAGAGGATCCATGGGAAGCAAGTATTCCA
Fen-T7-R	GTCATTGAAGCCTCCTCGAGTTCAGGATCATCTTGAATGG
Pth3-T7-F	CGGGGGACTCTAGAGGATCCATGGGAAGCAAGTATTCCAAG
Pth3-T7-R	GTCATTGAAGCCTCCTCGAGAATAACAGACTCTTGGAGACGG
Primers used for split luciferase
nLUC-Nterm-F	TTGACAAGGATGGAGTCGACATGGCCAAGGAGTGTCGC
nLUC-Nterm-R	ATACGAACGAAAGCTCTGCAGCTACAATATCTCATCCATCTTGGGAA
cLUC-Nterm-F	CGGGGCGGTACCCGGGATCCAATGGCCAAGGAGTGTCGC
cLUC-Nterm-R	CGAAAGCTCTGCAGGTCGACCTACAATATCTCATCCATCTTGGGAA
SpHERK1-2-nLUC-F	AGCTCGGTACCCGGGATCCATGGATTTTGCAGTACTTCAT
SpHERK1-2-nLUC-R	GTACGAGATCTGGTCGACACATATATCACATGAGTCTTTG
SpHERK1-3-nLUC-F	AGCTCGGTACCCGGGATCCATGTTGTCATTAAATAGTTT
SpHERK1-3-nLUC-R	GTACGAGATCTGGTCGACTCTTCCTTCAGACTTGACCAAT
cLUC-AvrPtoB-F	CGGGGCGGTACCCGGGATCCAATGGCGGGTATCAATAGAGC
cLUC-AvrPtoB-R	CGAAAGCTCTGCAGGTCGACTCAGGGGACTATTCTAAAAGCAT
Primers used for qRT-PCR
SpHERK1-1-qRT-F	TGGGTGGATCATTGGTGTCG
SpHERK1-1-qRT-R	CCAGCCACGTTCATCTCACT
SpHERK1-2-qRT-F	GTGGAAGGCCCGTTATCGAT
SpHERK1-2-qRT-R	TTCTCCCATAGTCGGACGGT
SpHERK1-3-qRT-F	CGTGACACTTGTGTTGCTCG
SpHERK1-3-qRT-R	AGCAGCACTTAAGGTCGTCC
Pth2-qRT-F	GGGCAGTAGAGACGCAGAAG
Pth2-qRT-R	CCACAGCACATCACCCATTG
Pth3-qRT-F	CCCATGTAAGCACAGACGTGA
Pth3-qRT-R	CCCATGTAAGCACAGACGTGA
SlActin-F	TTCAGGCTGTGCTTTCCTTGT
SlActin-R	CGGCAAAGCATAACCCTCGT
Primers used for VIGS
SpHERK1-1-VIGS-F	TGAGTAAGGTTACCGAATTCCTAAATGGACTGGAACTTCTGAAGT
SpHERK1-1-VIGS-R	AGACGCGTGAGCTCGGTACCGTTTGAAGCAGCACTTATGGTTG
SpHERK1-2-VIGS-F	TGAGTAAGGTTACCGAATTCGGTTCTCCGTATTACATGGATGT
SpHERK1-2-VIGS-R	AGACGCGTGAGCTCGGTACCCCGTATTCTACTTCTGCAAAAGAG
SpHERK1-3-VIGS-F	TGAGTAAGGTTACCGAATTCATGGTGCTGGTAATGATGCTAG
SpHERK1-3-VIGS-R	AGACGCGTGAGCTCGGTACCAATGCTAATGTTGTTGGTATTAGCT
Pth2-VIGS-F	TGAGTAAGGTTACCGAATTCATGGGAACCAACTATTCCAAG
Pth2-VIGS-R	AGACGCGTGAGCTCGGTACCGCCACCTTTGTACCATCAC
Primers used for gene overexpression
SpHERK1-2-OE-F	GAGCTCGGTACCCGGGGATCCTATGGATTTTGCAGTACTTCATTTGT
SpHERK1-2-OE-R	CAGGTCGACTCTAGAGGATCCACATATATCACATGAGTCTTTGTTT
Primers used for Ubiquitination assay
AvrPtoB-MYC-F	CATCACCAAGCCAGGGATCCATGGCGGGTATCAATAGAGC
AvrPtoB-MYC-R	ATGAGCTTCTGCTCAGGCCTGGGGACTATTCTAAAAGCAT
MBP-SpHERK1-2CD-HA-F	AGGGAAGGATTTCAGAATTCATGTGCAGAAGTAGAATACGGACAGC
MBP-SpHERK1-2CD-HA-R	ACGTCGTATGGGTAAGGCCTACATATATCACATGAGTCTTTG
MBP-SpHERK1-3CD-HA-F	AGGGAAGGATTTCAGAATTCATGCGCAGAAGAAGAAAGCA
MBP-SpHERK1-3CD-HA-R	ACGTCGTATGGGTAAGGCCTTCTTCCTTCAGACTTGACCAAT
MBP-Fen-HA-F	AGGGAAGGATTTCAGAATTCATGGGAAGCAAGTATTCCAAG
MBP-Fen-HA-R	ACGTCGTATGGGTAAGGCCTTTCAGGATCATCTTGAATGGTAG
Primers used for Pst transformation
AvrPtoB-OE-F	TCGACGGTATCGATAAGCTTATGGCGGGTATCAATAGAGC
AvrPtoB-OE-R	CCCCCGGGCTGCAGGAATTCGGGGACTATTCTAAAAGCATACT
AvrPtoB-KO-F	AGCTCGGTACCCGGGGATCCAAGGCTGACCAGCGTGGT
AvrPtoB-KO-R1	CGCGGATGCTGATCCTCTCCGAT
AvrPtoB-KO-F1	GGATCAGCATCCGCGCTGACAGCTAAAA
AvrPtoB-KO-R	CCAAGCTTGCATGCCTGCAGAAGGTCTCGATCGCTGCA
AvrPto-KO-F	AGCTCGGTACCCGGGGATCCCTCAAGCTGCTGTCCGGC
AvrPto-KO-R1	CGGCTTGACATCGTATACCCTCTTTAGTACAGC
AvrPto-KO-F1	GGGTATACGATGTCAAGCCGTGTGTGGC
AvrPto-KO-R	CCAAGCTTGCATGCCTGCAGAGGGAACGTGATAGTCCG
Bold letter in primers indicate restriction enzyme cut sites. Lowercase letters indicate the mutation sites.
